# Longitudinal transcriptomic analysis of SIV-infected rhesus macaques reveals peripheral immune dynamics throughout untreated SIV infection and long-term antiretroviral therapy

**DOI:** 10.1101/2025.08.08.669172

**Authors:** Sarah L. Quinn, Micayla George, John D. Ventura, Emily J. Fray, Malika Aid, Victoria E. K. Walker-Sperling, Janet D. Siliciano, Robert F. Siliciano, Son Nguyen, Dan H. Barouch, Alex K. Shalek

## Abstract

Developing a working knowledge of immune dynamics during prolonged infection and treatment has become critical for both advancing HIV cure strategies and understanding non-AIDS comorbidities, given rises in the age and average time spent on antiretroviral therapy (ART) among people living with HIV. However, at present, we do not fully appreciate the ways in which prolonged suppressive therapy influences immune function. Toward addressing this key knowledge gap comprehensively, we applied single-cell RNA-sequencing (scRNA-seq) to longitudinally profile peripheral blood mononuclear cells from SIV-infected non-human primates longitudinally. Our data reveal significant immune shifts during acute and chronic infection, as well as over five years of subsequent ART. We observe a decline in CD4+ T cells and an increase in aberrant B cells and CD16+ monocytes during untreated chronic infection, as well as widespread dampened transcriptional activity. Further, we uncover transcriptional signatures suggestive of unresolved immune dysregulation during long-term suppressive therapy – most prominently among myeloid cell populations. By examining concurrent measurements of intact proviral DNA, we link peripheral responses to reservoir size via IPDA. We furthermore identify ribosomal-associated pathways as key differentiators of infection stage, treatment status, and time on ART. Finally, we tested whether previously published transcriptional correlates of differential outcomes (e.g. viral rebound, vaccine efficacy) changed over time on ART. Overall, our findings capture dynamic immune remodeling from acute infection through long-term ART, highlighting complexities in achieving complete immune recovery that may influence future therapeutic strategies.
