## Supplemental Table 9 for "Longitudinal transcriptomic analysis of SIV-infected rhesus macaques reveals peripheral immune dynamics throughout untreated SIV infection and long-term antiretroviral therapy"

### Sheet: Sheet1
pathway	pval	padj	log2err	ES	NES	size	leadingEdge	celltype
BIOCARTA_CELLCYCLE_PATHWAY	0.00781727	1	0.38073	0.99732	1.12465	15	CDKN1B, CDK4	Bcell
HALLMARK_TNFA_SIGNALING_VIA_NFKB	0.00108468	0.503378	0.45506	0.86978	1.34761	138	KLF6, PTX3, IL1B, TNFAIP3, PLEK, SQSTM1, BCL2A1, NFKBIA, BTG1, ETS2, RIPK2, PPP1R15A, SLC2A3, CD83, BHLHE40, CCNL1, FOSB, VEGFA, NFIL3, RNF19B, TNFAIP2, PTGER4, PDE4B, KDM6B, ZC3H12A, IRF1, NAMPT, ZBTB10, TANK, PTGS2, ICAM1, NFE2L2, NR4A3, KLF4, SERPINB2, TLR2, IL1A, NFKBIE, CEBPD, KYNU, PTPRE, CFLAR, BCL6	Myeloid
GOBP_RESPONSE_TO_INTERLEUKIN_1	0.016119	0.966031	0.352488	0.899688	1.26319	58	CXCL8, GBP3, IL1B, HIF1A, RIPK2, IRAK2, ZC3H12A, CCL3, TANK, ANXA1, TNFRSF11A	Myeloid
HALLMARK_TNFA_SIGNALING_VIA_NFKB	0.00232401	0.530316	0.431708	0.84828	1.13596	107	JUN, KLF6, BTG1, FOSB, CCNL1, PPP1R15A, TNFAIP3, FOS, IRF1, ZBTB10, JUNB, DUSP1, IL7R, BTG2, IRS2, ZFP36, PTGER4, NFKB1, NR4A2, SQSTM1, PDE4B, BIRC3, BCL2A1	T
REACTOME_INTERLEUKIN_10_SIGNALING	0.0117396	0.588642	0.38073	-0.995908	-1.55933	16	TNFRSF1B	T
HALLMARK_IL6_JAK_STAT3_SIGNALING	0.0295316	0.609873	0.266351	0.872991	1.1214	39	JUN, IRF1, STAT1, CD38, IL17RA	T
