## Supplemental Table 10 for "Longitudinal transcriptomic analysis of SIV-infected rhesus macaques reveals peripheral immune dynamics throughout untreated SIV infection and long-term antiretroviral therapy"

### Sheet: Sheet1
Cell Type	Cells w/	Total Cells
	SIV reads
Effector/Memory CD4+ T Cells	16	4462
Naïve CD4+ T Cells	7	3850
Naïve/Memory B Cells	4	5421
Animal-specific Monocytes	4	1364
CD16+ Monocytes	3	2449
Activated CD14+ Monocytes	3	1827
Regulatory T Cells	2	1721
CD14+ Monocytes	1	7327
Aberrant B Cells	1	4959
Cytotoxic T Cells	1	3679
Unclassified T Cells	1	518
Proliferating Cells	1	454
Natural Killer Cells	0	1714
Dendritic Cells	0	765
